# Convergent adaptation of true crabs (Decapoda: Brachyura) to a gradient of terrestrial environments

**DOI:** 10.1101/2022.12.09.519815

**Authors:** Joanna M. Wolfe, Lauren Ballou, Javier Luque, Victoria M. Watson-Zink, Shane T. Ahyong, Joëlle Barido-Sottani, Tin-Yam Chan, Ka Hou Chu, Keith A. Crandall, Savel R. Daniels, Darryl L. Felder, Harrison Mancke, Joel W. Martin, Peter K.L. Ng, Javier Ortega-Hernández, Emma Palacios Theil, N. Dean Pentcheff, Rafael Robles, Brent P. Thoma, Ling Ming Tsang, Regina Wetzer, Amanda M. Windsor, Heather D. Bracken-Grissom

## Abstract

For much of terrestrial biodiversity, the evolutionary pathways of adaptation from marine ancestors are poorly understood, and have usually been viewed as a binary trait. True crabs, the decapod crustacean infraorder Brachyura, comprise over 7,600 species representing a striking diversity of morphology and ecology, including repeated adaptation to non-marine habitats. Here, we reconstruct the evolutionary history of Brachyura using new and published sequences of 10 genes for 344 tips spanning 88 of 109 brachyuran families. Using 36 newly vetted fossil calibrations, we infer that brachyurans most likely diverged in the Triassic, with family-level splits in the late Cretaceous and early Paleogene. By contrast, the root age is underestimated with automated sampling of 328 fossil occurrences explicitly incorporated into the tree prior, suggesting such models are a poor fit under heterogeneous fossil preservation. We apply recently defined trait-by-environment associations to classify a gradient of transitions from marine to terrestrial lifestyles. We estimate that crabs left the marine environment at least seven and up to 17 times convergently, and returned to the sea from non-marine environments at least twice. Although the most highly terrestrial- and many freshwater-adapted crabs are concentrated in Thoracotremata, Bayesian threshold models of ancestral state reconstruction fail to identify shifts to higher terrestrial grades due to the degree of underlying change required. Lineages throughout our tree inhabit intertidal and marginal marine environments, corroborating the inference that the early stages of terrestrial adaptation have a lower threshold to evolve. Our framework and extensive new fossil and natural history datasets will enable future comparisons of non-marine adaptation at the morphological and molecular level. Crabs provide an important window into the early processes of adaptation to novel environments, and different degrees of evolutionary constraint that might help predict these pathways.
