## Supplementary material for "Convergent adaptation of true crabs (Decapoda: Brachyura) to a gradient of terrestrial environments": Table S4

### Sheet: 4_pbdb_subsample
PBDB occurrence #	Family	Genus species	Max age (Ma)	Min age (Ma)	Paleoenvironment
126153	Homolidae	Gastrodorus	201.3	145	NA
141171	Feldmanniidae	Caloxanthus americanus	145	100.5	NA
1077590	Dynomenidae	Dromiopsis	145	66	marine indet.
1075583	Cenomanocarcinidae	Hasaracancer merijaensis	145	66	marine indet.
1077586	Dynomenidae	Dromiopsis	145	66	marine indet.
1071846	Etyidae	Xanthosia semiornata	145	66	marine indet.
1077589	Dynomenidae	Dromiopsis elegans	145	66	marine indet.
1074531	Portunidae	Podophthalmus	145	66	marine indet.
1105347	Homolidae	Gastrodorus granulatus	145	66	reef, buildup or bioherm
1105148	Homolidae	Homolopsis spinosa	145	66	marine indet.
139728	Retroplumidae	Archaeopus lunicarina	145	66	NA
1290554	Etyidae	Etyus	125.45	122.46	marine indet.
1288286	Torynommidae	Withersella	125.45	122.46	marine indet.
514895	Raninidae	Raninella	113	100.5	marine indet.
893608	Etyidae	Steorrosia aspera	113	100.5	offshore shelf
1033316	Etyidae	Etyxanthosia fossa	105.3	99.6	reef, buildup or bioherm
823323	Dynomenidae	Palaeodromites crypticus	100.5	93.9	marine indet.
1145043	Cenomanocarcinidae	Cenomanocarcinus inflatus	100.5	93.9	shallow subtidal indet.
1079000	Retroplumidae	Archaeopus antennatus	100.5	66	marine indet.
1074466	Dakoticancridae	Dakoticancer australis	100.5	66	lagoonal
463195	Retroplumidae	Archaeopus mexicanus	100.5	66	marine indet.
1586660	Cretapsaridae	Cretapsara athanata	99.6	93.5	terrestrial indet.
1588837	Eogeryonidae	Eogeryon elegius	99.6	93.5	marine indet.
1561509	Necrocarcinidae	Paranecrocarcinus foersteri	99.6	93.5	shoreface
1561508	Necrocarcinidae	Paranecrocarcinus digitatus	99.6	93.5	shoreface
1361054	Palaeocorystidae	Joeranina japonica	93.5	89.3	marine indet.
68156	Cenomanocarcinidae	Cenomanocarcinus vanstraeleni	93.5	89.3	shoreface
1079579	Cenomanocarcinidae	Cenomanocarcinus vanstraeleni	93.5	89.3	deep-water indet.
1005947	Cenomanocarcinidae	Cenomanocarcinus beardi	93.5	85.8	marginal marine indet.
1361040	Palaeocorystidae	Joeranina japonica	86.3	83.6	marine indet.
1042113	Palaeocorystidae	Joeranina japonica	86.3	83.6	marine indet.
1030230	Etyidae	Xanthosia zoquiapensis	83.6	72.1	marine indet.
1566812	Homolidae	Latheticocarcinus atlanticus	83.6	72.1	marine indet.
1566807	Palaeocorystidae	Cretacoranina testacea	83.6	72.1	marine indet.
1107820	Palaeocorystidae	Cristafrons praescientis	83.5	70.6	marine indet.
1124836	Macropipidae	Ophthalmoplax stephensoni	83.5	66	marine indet.
1098716	Raninidae	Eumorphocorystes sculptus	72.1	66	carbonate indet.
806543	Xanthidae	Xanthopsis cretacea	72.1	66	carbonate indet.
70288	Tumidocarcinidae	Lobonotus	70.6	66	marine indet.
1033318	Orithopsidae	Orithopsis angelicus	70.6	66	carbonate indet.
1361130	Palaeocorystidae	Raninoides quadrispinosa	70.6	66	carbonate indet.
1147422	Homolidae	Homolopsis spiniga	66	61.6	reef, buildup or bioherm
776373	Potamidae	Potamidae	66	61.6	shallow subtidal indet.
1101249	Portunidae	Portunus	66	23.03	marginal marine indet.
1074507	Tumidocarcinidae	Lobonotus mexicanus	66	23.03	marine indet.
1098848	Sphaerodromiidae	Dromilites subglobosa	66	23.03	marine indet.
1098881	Pilumnidae	Lobogalenopsis quadrilobata	66	23.03	marine indet.
1033334	Panopeidae	Glyphithyreus wetherelli	59.2	56	carbonate indet.
1490284	Tumidocarcinidae	Cyclocorystes aldersoni	56	47.8	offshore
1107701	Pilumnidae	Lobogalenopsis quadrilobata	56	47.8	platform/shelf-margin reef
1292396	Sphaerodromiidae	Dromilites simplex	56	47.8	offshore
1150987	Panopeidae	Glyphithyreus weaveri	56	47.8	deep subtidal indet.
1491579	Xanthidae	Phlyctenodes edwardsi	56	47.8	marine indet.
1492954	Calappidae	Calappilia scopuli	56	47.8	marine indet.
1321270	Zanthopsidae	Harpactoxanthopsis quadrilobata	56	47.8	carbonate indet.
1441826	Panopeidae	Glyphithyreus weaveri	56	47.8	offshore
1107697	Panopeidae	Laevicarcinus lioyi	56	47.8	platform/shelf-margin reef
1365723	Trapeziidae	Paratetralia convexa	56	47.8	carbonate indet.
1491546	Tumidocarcinidae	Titanocarcinus raulinianus	56	47.8	marine indet.
1321266	Raninidae	Lianira convexa	56	47.8	carbonate indet.
1488141	Tumidocarcinidae	Titanocarcinus decor	56	47.8	marginal marine indet.
1107699	Panopeidae	Sereneopeus humilis	56	47.8	platform/shelf-margin reef
1492951	Raninidae	Ranilia punctulata	56	47.8	marine indet.
1495988	Palaeocorystidae	Raninoides notopoides	56	33.9	marine indet.
1439724	Xanthidae	Xanthopsis	56	33.9	marine indet.
954145	Raninidae	Raninidae	55.8	48.6	submarine fan
1252220	Xanthidae	Xanthopsis errans	55.8	48.6	shallow subtidal indet.
1491596	Varunidae	Brachynotus corallinus	55.8	48.6	marine indet.
1080524	Mathildellidae	Litoricola dentata	55.8	48.6	marine indet.
1491519	Dynomenidae	Cracchidynomene areolata	55.8	48.6	marine indet.
463196	Tumidocarcinidae	Lobonotus mexicanus	55.8	37.2	marginal marine indet.
1364977	Chasmocarcinidae	Falconoplax bicarinella	55.8	37.2	marine indet.
1448894	Carpiliidae	Carpilius occidentalis	48.6	37.2	marine indet.
638692	Palaeocorystidae	Raninoides proracanthus	48.6	37.2	offshore shelf
1494574	Goneplacidae	Magyarcarcinus loczyanus	48.6	37.2	marine indet.
1495451	Raninidae	Lophoranina reussi	48.6	37.2	reef, buildup or bioherm
638707	Raninidae	Alcespina berglundi	48.6	37.2	offshore
1449932	Varunidae	Asthenognathus urretae	48.6	37.2	marine indet.
1449852	Carpiliidae	Proxicarpilius planifrons	48.6	37.2	coastal indet.
1106750	Palaeocorystidae	Raninoides dickersoni	48.6	37.2	marine indet.
1106213	Macropipidae	Portunites insculptus	48.6	37.2	marine indet.
1077539	Zanthopsidae	Neozanthopsis americanus	48.6	37.2	carbonate indet.
1448895	Mathildellidae	Branchioplax washingtoniana	48.6	37.2	marine indet.
1494508	Tumidocarcinidae	Titanocarcinus raulinianus	47.8	41.3	marine indet.
1494493	Raninidae	Ranina marestiana	47.8	41.3	marine indet.
1495572	Parthenopidae	Mesolambrus declinatus	47.8	41.3	marine indet.
1493293	Retroplumidae	Retropluma eocenica	47.8	41.3	carbonate indet.
1495508	Pilumnidae	Agnocarcinus zannatoi	47.8	41.3	marine indet.
1495585	Panopeidae	Laevicarcinus lioyi	47.8	41.3	marine indet.
1449872	Carpiliidae	Proxicarpilius planifrons	47.8	41.3	marine indet.
1494511	Macropipidae	Rhachiosoma	47.8	41.3	marine indet.
1495481	Raninidae	Notoporanina beyrichi	47.8	41.3	marine indet.
439989	Epialtidae	Rochinia	47.8	41.3	coastal indet.
1495502	Cheiragonidae	Montezumella pumicosa	47.8	41.3	marine indet.
1494503	Xanthidae	Phlyctenodes hantkeni	47.8	41.3	marine indet.
1494494	Raninidae	Ranina	47.8	41.3	marine indet.
1492384	Aethridae	Sakaila italica	47.8	41.3	marine indet.
1393075	Carpiliidae	Eocarpilius carolinensis	47.8	41.3	carbonate indet.
1467847	Lyreididae	Lysirude hookeri	47.8	41.3	coastal indet.
1492399	Panopeidae	Balcacarcinus attenuatus	47.8	41.3	carbonate indet.
1493830	Epialtidae	Periacanthus horridus	47.8	41.3	carbonate indet.
1449864	Carpiliidae	Proxicarpilius planifrons	47.8	41.3	marine indet.
1393065	Cancridae	Sarahcarcinus campbellorum	47.8	41.3	carbonate indet.
1393073	Tumidocarcinidae	Lobonotus purdyi	47.8	41.3	carbonate indet.
1495989	Palaeocorystidae	Laeviranina simplicissima	47.8	41.3	marine indet.
1495490	Epialtidae	Grolamaia vicariottoi	47.8	41.3	marine indet.
441633	Zanthopsidae	Zanthopsis peytoni	47.8	41.3	marine indet.
1495583	Pilumnidae	Palladiocarcinus brevidentatus	47.8	41.3	marine indet.
1492383	Aethridae	Pseudohepatiscus silvanoi	47.8	41.3	marine indet.
1155994	Cheiragonidae	Montezumella amenosi	47.8	41.3	open shallow subtidal
1494514	Goneplacidae	Magyarcarcinus loczyanus	47.8	41.3	marine indet.
1495504	Carpiliidae	Palaeocarpilius simplex	47.8	41.3	marine indet.
1487979	Raninidae	Lophoranina maxima	47.8	41.3	carbonate indet.
1495484	Calappidae	Calappilia	47.8	41.3	marine indet.
557532	Lyreididae	Lyreidus antarcticus	47.8	41.3	delta front
1449861	Carpiliidae	Proxicarpilius planifrons	47.8	41.3	marine indet.
1492372	Raninidae	Raniliformis rugosa	47.8	41.3	marine indet.
1495571	Calappidae	Corallomursia pauciornata	47.8	41.3	marine indet.
439982	Palaeocorystidae	Raninoides	47.8	41.3	coastal indet.
1495590	Xanthidae	Phlyctenodes krenneri	47.8	41.3	marine indet.
1155980	Retroplumidae	Retrocypoda almelai	47.8	41.3	marine indet.
441634	Zanthopsidae	Zanthopsis peytoni	47.8	41.3	marine indet.
1360694	Portunidae	Eocharybdis cristata	47.8	41.3	carbonate indet.
1495493	Parthenopidae	Rhinolambrus elongatus	47.8	41.3	marine indet.
1495507	Pilumnidae	Lessinicarcinus euglyphos	47.8	41.3	marine indet.
1334631	Tumidocarcinidae	Xanthilites pentagonalis	41.3	38	marine indet.
1392373	Lyreididae	Lyreidus antarcticus	41.3	38	estuary/bay
1494481	Cheiragonidae	Montezumella amenosi	41.3	38	marine indet.
113233	Raninidae	Lophoranina raynorae	41.3	38	marine indet.
1449848	Portunidae	Portunus	41.3	38	coastal indet.
1392368	Lyreididae	Lyreidus antarcticus	41.3	38	estuary/bay
1488852	Parthenopidae	Parthenope (Pseudolambrus) pentagonus	41.3	38	estuary/bay
441628	Calappidae	Calappilia diglypta	41.3	38	marine indet.
1392371	Lyreididae	Lyreidus antarcticus	41.3	38	estuary/bay
1492284	Dromiidae	Dromia	38	33.9	marine indet.
1155989	Chasmocarcinidae	Chasmocarcinus guerini	38	33.9	marine indet.
1441913	Inachidae	Macrocheira sullivani	38	33.9	basinal (siliceous)
757379	Xanthidae	Xanthopsis kressenbergensis	38	33.9	lagoonal/restricted shallow subtidal
1494730	Xanthidae	Phlyctenodes tuberculosus	38	33.9	marine indet.
1392366	Tumidocarcinidae	Tumidocarcinus foersteri	38	33.9	marginal marine indet.
68327	Carcinidae	Maeandricampus granuliferum	37.2	36	offshore
1100883	Mathildellidae	Branchioplax washingtoniana	37.2	33.9	marine indet.
1081649	Calappidae	Calappilia hondoensis	37.2	33.9	marine indet.
392774	Panopeidae	Panopeus whittenensis	37.2	33.9	marine indet.
392776	Panopeidae	Panopeus whittenensis	37.2	33.9	marine indet.
1292413	Calappidae	Calappilia scopuli	37.2	33.9	marine indet.
1126734	Carpiliidae	Ocalina floridana	37.2	33.9	marine indet.
835348	Xanthidae	Xanthidae	37.2	33.9	coastal indet.
1082993	Lyreididae	Macroacaena alseanus	33.9	28.4	marine indet.
1489583	Dynomenidae	Kromtitis	33.9	28.4	reef, buildup or bioherm
1151254	Sphaerodromiidae	Dromilites corvini	33.9	28.4	reef, buildup or bioherm
1317571	Calappidae	Calappa	33.9	28.4	marginal marine indet.
1468050	Chasmocarcinidae	Collinsius simplex	33.9	28.1	coastal indet.
1451094	Calappidae	Calappidae	33.9	28.1	marine indet.
1450952	Chasmocarcinidae	Collinsius simplex	33.9	28.1	marine indet.
1493375	Raninidae	Lianira convexa	33.9	28.1	perireef or subreef
1451085	Calappidae	Calappa	33.9	28.1	marine indet.
1588989	Carcinidae	Liocarcinus heintzi	33.9	28.1	marine indet.
1451088	Calappidae	Calappilia granulosa	33.9	28.1	marine indet.
1468048	Chasmocarcinidae	Collinsius simplex	33.9	28.1	coastal indet.
1101317	Xanthidae	Pilodius vulgaris	33.9	23.03	marine indet.
1104482	Xanthidae	Pilodius vulgaris	33.9	23.03	marine indet.
1100874	Mathildellidae	Branchioplax washingtoniana	33.9	23.03	marine indet.
1104031	Xanthidae	Pilodius vulgaris	33.9	23.03	marine indet.
1100877	Mathildellidae	Branchioplax washingtoniana	33.9	23.03	marine indet.
1106244	Calappidae	Mursia yaquinensis	33.9	23.03	marine indet.
1103971	Xanthidae	Pilodius vulgaris	33.9	23.03	marine indet.
1106074	Carcinidae	Maeandricampus triangulum	33.9	23.03	marine indet.
1106085	Carcinidae	Maeandricampus triangulum	33.9	23.03	marine indet.
1101224	Xanthidae	Pilodius vulgaris	33.9	23.03	marine indet.
1494525	Portunidae	Portunus	28.4	23.03	offshore
1312296	Trichodactylidae	Trichodactylidae	28.4	23.03	fluvial-lacustrine indet.
463191	Oregoniidae	Oregonia spinifera	28.1	23.03	marginal marine indet.
517016	Cancridae	Cancer bainbridgensis	28.1	23.03	coastal indet.
1449833	Inachidae	Macrocheira teglandi	28.1	23.03	marine indet.
1075549	Portunidae	Necronectes	23.03	20.44	marine indet.
732964	Leucosiidae	Ebalia tuberculata	23.03	15.97	coastal indet.
813474	Geryonidae	Chaceon peruvianus	23.03	15.97	transition zone/lower shoreface
960827	Calappidae	Calappilia	23.03	15.97	coastal indet.
1080224	Euryplacidae	Euryplax culebrensis	23.03	15.97	marine indet.
961016	Portunidae	Portunus haitensis	23.03	15.97	coastal indet.
960833	Portunidae	Euphylax septendentatus	23.03	15.97	coastal indet.
463155	Macropipidae	Proterocarcinus corsolini	23.03	15.97	offshore
1487591	Calappidae	Mursia obscura	23.03	15.97	marine indet.
1087588	Oziidae	Menippe oceanica	23.03	15.97	marine indet.
960494	Portunidae	Portunus haitensis	23.03	15.97	coastal indet.
521511	Pinnotheridae	Pinnixa navidadensis	23.03	15.97	submarine fan
1570786	Carcinidae	Liocarcinus lancetidactylus	23.03	15.97	marine indet.
1451041	Trapeziidae	Trapezia brevispinosa	23.03	11.608	marine indet.
1451026	Dynomenidae	Dynomene shinobui	23.03	11.608	marine indet.
1451036	Xanthidae	Megamia anaglypta	23.03	11.608	marine indet.
1451042	Trapeziidae	Trapezia	23.03	11.608	marine indet.
1451030	Xanthidae	Medaeops megamiensis	23.03	11.608	marine indet.
1451037	Xanthidae	Pilodius parvus	23.03	11.608	marine indet.
1451028	Xanthidae	Liomera	23.03	11.608	marine indet.
1154877	Calappidae	Mursia	23.03	5.333	peritidal
1154767	Cancridae	Romaleon sanbonsugii	23.03	5.333	peritidal
1081295	Portunidae	Callinectes declivis	23.03	5.333	marine indet.
1154889	Cancridae	Romaleon sanbonsugii	23.03	5.333	peritidal
1080210	Leucosiidae	Leucosilia bananensis	23.03	5.333	marine indet.
1589018	Potamidae	Potamon quenstedti	23.03	5.333	terrestrial indet.
1168509	Panopeidae	Panopeus herbstii	23.03	5.333	marine indet.
1154760	Pilumnidae	Actumnus guinotae	23.03	5.333	peritidal
1040960	Corystidae	Hebertides jurassica	23.03	5.333	carbonate indet.
1154906	Macrophthalmidae	Macrophthalmus viai	23.03	5.333	peritidal
1162383	Grapsidae	Metopograpsus badenis	23.03	5.333	shallow subtidal indet.
1042098	Cancridae	Romaleon sanbonsugii	23.03	5.333	marine indet.
1154837	Cancridae	Romaleon sanbonsugii	23.03	5.333	peritidal
1154780	Parthenopidae	Parthenope	23.03	5.333	peritidal
1154885	Macrophthalmidae	Macrophthalmus viai	23.03	5.333	peritidal
1154859	Macrophthalmidae	Macrophthalmus viai	23.03	5.333	peritidal
1154832	Sesarmidae	Halice	23.03	5.333	peritidal
1169747	Panopeidae	Panopeus herbstii	23.03	5.333	marine indet.
1042096	Leucosiidae	Philyra miyamotoi	23.03	5.333	marine indet.
1154865	Parthenopidae	Parthenope	23.03	5.333	peritidal
1105411	Xanthidae	Pilodius	23.03	2.588	reef, buildup or bioherm
1083206	Cheiragonidae	Montezumella lamiensis	23.03	2.588	marine indet.
1300528	Cancridae	Cancer parvidens	20.44	15.97	coastal indet.
1366362	Pilumnidae	Pilumnus cucaoensis	20.44	15.97	submarine fan
1493235	Macropipidae	Minohellenus minoensis	20.44	15.97	shallow subtidal indet.
1364798	Parthenopidae	Parthenope	20.44	15.97	coastal indet.
1570793	Goneplacidae	Carcinoplax antiqua	20.44	13.82	deep-water indet.
1280434	Cyclodorippidae	Tymolus kamadai	15.97	13.82	marine indet.
1042165	Varunidae	Miosesarma japonicum	15.97	13.82	marine indet.
832652	Goneplacidae	Ommatocarcinus corioensis	15.97	13.82	coastal indet.
1569952	Portunidae	Portunus monspeliensis	15.97	13.82	marine indet.
905357	Zanthopsidae	Harpactocarcinus miocenicus	15.97	11.62	carbonate indet.
961191	Portunidae	Callinectes reticulatus	15.97	11.62	shallow subtidal indet.
961190	Portunidae	Callinectes	15.97	11.62	shallow subtidal indet.
1276561	Calappidae	Mursia takahashii	15.97	11.62	marine indet.
1042176	Macrophthalmidae	Tritodynamia globosa	15.97	11.608	marine indet.
832644	Goneplacidae	Ommatocarcinus corioensis	15.97	11.608	marine indet.
1042167	Cancridae	Platepistoma kaedei	15.97	11.608	marine indet.
1451008	Cancridae	Platepistoma kaedei	15.97	11.608	marine indet.
813473	Panopeidae	Eurytium granulosum	15.97	5.333	reef, buildup or bioherm
367361	Dairidae	Daira speciosa	13.82	11.62	reef, buildup or bioherm
1307398	Pinnotheridae	Pinnixa microgranulosa	13.82	7.246	coastal indet.
1364792	Dorippidae	Heikeopsis tuberculata	13.82	7.246	coastal indet.
1368686	Trichodactylidae	Sylviocarcinus piriformis	13.8	11.8	terrestrial indet.
1493944	Xanthidae	Xantho moldavicus	13.65	12.7	shallow subtidal indet.
1494000	Xanthidae	Chlorodiella mediterranea	13.65	12.7	marine indet.
344968	Xanthidae	Chlorodiella mediterranea	13.65	12.7	reef, buildup or bioherm
733228	Dairidae	Daira speciosa	13.65	12.7	reef, buildup or bioherm
1493886	Mithracidae	Micippa hungarica	13.65	12.7	marine indet.
1493862	Portunidae	Charybdis (Goniosupradens) mathiasi	13.65	12.7	marine indet.
1494021	Portunidae	Charybdis mathiasi	13.65	12.7	marine indet.
1494007	Portunidae	Charybdis mathiasi	13.65	12.7	marine indet.
1493897	Carcinidae	Liocarcinus rakosensis	13.65	12.7	marine indet.
1493959	Parthenopidae	Parthenope szaboi	13.65	12.7	shallow subtidal indet.
1493934	Epialtidae	Pisa oroszyi	13.65	12.7	shallow subtidal indet.
1493983	Pilumnidae	Pilumnus mediterraneus	13.65	12.7	shallow subtidal indet.
1393029	Cancridae	Metacarcinus novaezelandiae	12.7	11.608	marine indet.
1364902	Pinnotheridae	Pinnixa microgranulosa	11.62	7.246	offshore
1364828	Parthenopidae	Parthenope jugula	11.62	7.246	offshore
1364871	Portunidae	Portunus woodwardi	11.62	7.246	offshore
1364931	Iphiculidae	Pariphiculus decemtuberculatus	11.62	7.246	offshore
888521	Retroplumidae	Retropluma borealis	11.62	7.246	marine indet.
1364837	Palaeocorystidae	Raninoides morrisi	11.62	7.246	offshore
1364839	Leucosiidae	Nucia platyspinosa	11.62	7.246	offshore
1364849	Portunidae	Portunus woodwardi	11.62	7.246	offshore
1364914	Iphiculidae	Pariphiculus decemtuberculatus	11.62	7.246	offshore
1364811	Parthenopidae	Parthenope jugula	11.62	7.246	transition zone/lower shoreface
1364936	Portunidae	Portunus woodwardi	11.62	7.246	transition zone/lower shoreface
1364807	Dorippidae	Heikeopsis tuberculata	11.62	7.246	transition zone/lower shoreface
1364870	Parthenopidae	Parthenope jugula	11.62	7.246	offshore
1364853	Pilumnidae	Pilumnus fookimensis	11.62	7.246	offshore
1364869	Iphiculidae	Iphiculus sexspinosus	11.62	7.246	offshore
1364813	Portunidae	Podophthalmus fusiformis	11.62	7.246	transition zone/lower shoreface
1364895	Leucosiidae	Nucia platyspinosa	11.62	7.246	offshore
1132129	Leucosiidae	Persephona punctata	11.608	5.333	marine indet.
1169745	Panopeidae	Panopeus herbstii	11.608	3.6	marine indet.
1132292	Portunidae	Callinectes sapidus	11.608	3.6	marine indet.
1569592	Dorippidae	Medorippe ampla	7.246	5.333	marine indet.
646508	Dromiidae	Dromia neogenica	7.246	5.333	reef, buildup or bioherm
1066954	Panopeidae	Panopeus muelleri	7.246	5.333	reef, buildup or bioherm
1190670	Potamidae	Potamidae	5.333	3.6	open shallow subtidal
1084307	Gecarcinidae	Cardisoma planum	5.333	2.588	marine indet.
1105176	Cancridae	Romaleon urbanus	5.333	2.588	marine indet.
1082991	Cancridae	Cancer granti	5.333	2.588	marine indet.
1569577	Calappidae	Calappa granulata	5.333	2.588	marine indet.
1299811	Leucosiidae	Leucosia serenei	5.333	2.588	paralic indet.
1569580	Eriphiidae	Eriphia	5.333	2.588	marine indet.
1569584	Calappidae	Calappa granulata	5.333	2.588	transition zone/lower shoreface
1569575	Eriphiidae	Eriphia	5.333	2.588	marine indet.
1569601	Calappidae	Calappa granulata	5.333	2.588	coastal indet.
1569583	Euryplacidae	Chlinocephalus demissifrons	5.333	2.588	marine indet.
633435	Xanthidae	Medaeus mbalavuensis	5.333	2.588	carbonate indet.
1299843	Iphiculidae	Iphiculus miriensis	5.333	2.588	paralic indet.
1299791	Galenidae	Galene stipata	5.333	2.588	paralic indet.
633434	Dairidae	Daira perlata	5.333	2.588	carbonate indet.
1084287	Epialtidae	Libinia mbalavuensis	5.333	2.588	marine indet.
1299829	Calappidae	Calappa sexaspinosa	5.333	2.588	paralic indet.
1589036	Potamidae	Potamon antiquum	5.333	0.0117	terrestrial indet.
1098515	Epialtidae	Loxorynchus	5.333	0	marine indet.
1566897	Cancridae	Metacarcinus tenax	3.6	2.588	transition zone/lower shoreface
1450980	Portunidae	Charybdis	3.6	2.588	marine indet.
1042198	Corystidae	Padocatactes hamifer	3.6	2.588	marine indet.
1042103	Leucosiidae	Myra fugax	2.588	0.0117	marine indet.
1307396	Galenidae	Galene obscura	2.588	0.0117	marine indet.
1169774	Calappidae	Calappa flammea	2.588	0.0117	marine indet.
1081324	Mithracidae	Mithrax	2.588	0.0117	marine indet.
1223325	Epialtidae	Libinia emarginata	2.588	0.0117	marine indet.
1098956	Epialtidae	Chorilia	2.588	0.0117	marine indet.
1487598	Macrophthalmidae	Macropthalmus latreillei	2.588	0.0117	marine indet.
1106039	Cancridae	Metacarcinus gracilis	2.588	0.0117	marine indet.
1589038	Potamidae	Potamon antiquum	2.588	0.0117	terrestrial indet.
1221758	Cancridae	Cancer irroratus	2.588	0.0117	marine indet.
1551186	Cancridae	Cancer productus	2.588	0.0117	coastal indet.
1105189	Cancridae	Cancer productus	2.588	0.0117	marine indet.
1221754	Portunidae	Callinectes sapidus	2.588	0.0117	marine indet.
1106241	Leucosiidae	Randallia pleistocenica	2.588	0	marine indet.
1106014	Cancridae	Romaleon branneri	2.588	0	marine indet.
1104900	Panopeidae	Lophopanopeus leucomanus	0.781	0.126	marine indet.
1042094	Leucosiidae	Leucosia haematosticta	0.781	0.126	marine indet.
1100794	Varunidae	Hemigrapsus nudus	0.781	0.126	marine indet.
1364981	Mithracidae	Mithrax spinosissimus	0.781	0.126	reef, buildup or bioherm
1041571	Carcinidae	Carcinus	0.781	0.0117	coastal indet.
1589007	Panopeidae	Hexapanopeus	0.126	0.012	carbonate indet.
1364988	Mithracidae	Mithrax verrucosus	0.126	0.0117	reef, buildup or bioherm
1498981	Epialtidae	Loxorynchus grandis	0.126	0.0117	marginal marine indet.
1549492	Epialtidae	Pugettia producta	0.126	0.0117	coastal indet.
758048	Portunidae	Callinectes sapidus	0.126	0.0117	marine indet.
1536383	Carcinidae	Carcinus maenas	0.126	0.0117	terrestrial indet.
1364987	Mithracidae	Mithrax verrucosus	0.126	0.0117	reef, buildup or bioherm
1549489	Xanthidae	Cycloxanthops novemdentatus	0.126	0.0117	coastal indet.
1498986	Cancridae	Cancer gracilis	0.126	0.0117	marginal marine indet.
1498982	Portunidae	Callinectes bellicosus	0.126	0.0117	marginal marine indet.
1498976	Parthenopidae	Mesorhoea idae	0.126	0.0117	marginal marine indet.
837656	Ocypodidae	Ocypode quadrata	0.126	0	coastal indet.
