## Supplementary material for "Convergent adaptation of true crabs (Decapoda: Brachyura) to a gradient of terrestrial environments": Table S6

### Sheet: All WORMS
		Family	Genus	Species		Probability
					Transition Pathway	0	1	1	1	1	1	2	2	2	2	2
					Terrestrial Grade	0	1	2	3	4	5	1	2	3	4	5
Outgroup	Anomura	OUT_Diogenidae	Clibanarius	virescens		1
		OUT_Hippidae	Hippa	adactyla		1
		OUT_Kiwaidae	Kiwa	hirsuta		1
		OUT_Lithodidae	Neolithodes	nipponensis		1
		OUT_Porcellanidae	Petrolisthes	japonicus		1
		OUT_Munididae	Munida	albiapicula		1
Podotremata	Cyclodorippoidea	Cyclodorippidae	Corycodus	sp		1
		Cyclodorippidae	Corycodus	disjunctipes		1
		Cyclodorippidae	Tymolus	brucei		1
		Cyclodorippidae	Tymolus	japonicus		1
		Cymonomidae	Cymonomus	diogenes		1
		Cymonomidae	Cymonomus	quadratus		1
		Cymonomidae	Cymonomus	sp		1
	Dromioidea	Dromiidae	Conchoecetes	artificiosus		1
		Dromiidae	Lauridromia	dehaani		1
		Dromiidae	Lewindromia	unidentata		1
		Dromiidae	Moreiradromia	antillensis		1
		Dromiidae	Sphaerodromia	sp		1
		Dynomenidae	Dynomene	hispida		1
		Dynomenidae	Dynomene	praedator		1
		Dynomenidae	Hirsutodynomene	ursula		1
		Dynomenidae	Metadynomene	tanensis		1
	Homoloidea	Homolidae	Homola	orientalis		1
		Homolidae	Homologenus	malayensis		1
		Homolidae	Homologenus	rostratus		1
		Homolidae	Lamoha	longirostris		1
		Homolidae	Lamoha	murotoensis		1
		Homolidae	Paromola	japonica		1
		Homolidae	Paromolopsis	boasi		1
		Latreilliidae	Eplumula	phalangium		1
		Latreilliidae	Latreillia	elegans		1
		Latreilliidae	Latreillia	valida		1
	Raninoidea	Lyreididae	Lyreidus	tridentatus		1
		Lyreididae	Lysirude	griffini		1
		Raninidae	Cosmonotus	grayii		1
		Raninidae	Ranilia	muricata		1
		Raninidae	Ranina	ranina		1
		Raninidae	Raninoides	benedicti		1
Thoracotremata	Cryptochiroidea	Cryptochiridae	Dacryomaia	sp		1
		Cryptochiridae	Fungicola	fagei		1
		Cryptochiridae	Hapalocarcinus	marsupialis		1
	Grapsoidea	Gecarcinidae	Cardisoma	crassum					0.3	0.4	0.3
		Gecarcinidae	Cardisoma	guanhumi					0.3	0.4	0.3
		Gecarcinidae	Gecarcinus	lateralis					0.3	0.4	0.3
		Gecarcinidae	Gecarcoidea	lalandii					0.3	0.4	0.3
		Gecarcinidae	Gecarcoidea	natalis					0.3	0.4	0.3
		Gecarcinidae	Tuerkayana	hirtipes					0.3	0.4	0.3
		Glyptograpsidae	Glyptograpsus	jamaicensis									1
		Glyptograpsidae	Platychirograpsus	spectabilis									1
		Grapsidae	Grapsus	albolineatus		0.05	0.1	0.4	0.2	0.25
		Grapsidae	Metapograpsus	frontalis		0.05	0.1	0.4	0.2	0.25
		Grapsidae	Metopograpsus	messor		0.05	0.1	0.4	0.2	0.25
		Grapsidae	Metopograpsus	quadridentatus		0.05	0.1	0.4	0.2	0.25
		Grapsidae	Pachygrapsus	marmoratus		0.05	0.1	0.4	0.2	0.25
		Grapsidae	Pachygrapsus	plicatus		0.05	0.1	0.4	0.2	0.25
		Percnidae	Percnon	affine				1
		Percnidae	Percnon	affine_ourdata				1
		Percnidae	Percnon	planissimum				1
		Plagusiidae	Davusia	glabra		0.5		0.5
		Plagusiidae	Euchirograpsus	americanus		0.5		0.5
		Plagusiidae	Miersiograpsus	kingsleyi		0.5		0.5
		Plagusiidae	Plagusia	squamosa		0.5		0.5
		Sesarmidae	Armases	cinereum				0.35	0.35					0.05	0.05	0.2
		Sesarmidae	Nanosesarma	minitum				0.35	0.35					0.05	0.05	0.2
		Sesarmidae	Parasesarma	affine				0.35	0.35					0.05	0.05	0.2
		Sesarmidae	Perasesarma	bidens				0.35	0.35					0.05	0.05	0.2
		Sesarmidae	Parasesarma	eumolpe				0.35	0.35					0.05	0.05	0.2
		Sesarmidae	Parasesarma	pictum				0.35	0.35					0.05	0.05	0.2
		Varunidae	Cyclograpsus	cinereus			0.3	0.3				0.2	0.2
		Varunidae	Eriocheir	japonica			0.3	0.3				0.2	0.2
		Varunidae	Gaetice	depressus			0.3	0.3				0.2	0.2
		Varunidae	Hemigrapsus	crenulatus			0.3	0.3				0.2	0.2
		Varunidae	Hemigrapsus	penicillatus			0.3	0.3				0.2	0.2
		Varunidae	Metaplax	longipes			0.3	0.3				0.2	0.2
		Xenograpsidae	Xenograpsus	ngatama		1
		Xenograpsidae	Xenograpsus	testudinatus		1
	Ocypodoidea	Dotillidae	Dotilla	myctiroides					1
		Dotillidae	Dotilla	wichmanni					1
		Dotillidae	Scopimera	bitympana					1
		Dotillidae	Scopimera	intermedia					1
		Dotillidae	Scopimera	proxima					1
		Dotillidae	Tmethypocoelis	ceratophora					1
		Heloeciidae	Heloecius	cordiformis					1
		Macrophthalmidae	Chaenostoma	boscii				0.9	0.1
		Macrophthalmidae	Macrophthalmus	definitus				0.9	0.1
		Macrophthalmidae	Macrophthalmus	erato				0.9	0.1
		Macrophthalmidae	Macrophthalmus	setosus				0.9	0.1
		Macrophthalmidae	Macrophthalmus	telescopicus				0.9	0.1
		Mictyridae	Mictyris	longicarpus					1
		Mictyridae	Mictyris	sp					1
		Ocypodidae	Austruca	lactea				0.2	0.8
		Ocypodidae	Gelasimus	borealis				0.2	0.8
		Ocypodidae	Ocypode	ceratophthalmus				0.2	0.8
		Ocypodidae	Ocypode	sinensis				0.2	0.8
		Ocypodidae	Paraleptuca	crassipes				0.2	0.8
		Xenophthalmidae	Xenophthalmus	pinnotheroides
	Pinnotheroidea	Pinnotheridae	Arcotheres	sp		1
		Pinnotheridae	Holothuriophilus	pacificus		1
		Pinnotheridae	Pinnaxodes	chilensis		1
		Pinnotheridae	Pinnixa	cylindrica		1
		Pinnotheridae	Rathbunixa	pearsei		1
		Pinnotheridae	Scleroplax	schmitti		1
		Pinnotheridae	Scleroplax	tubicola		1
Heterotremata	Aethroidea	Aethridae	Hepatus	epheliticus1and2		1
	Belloidea	Belliidae	Acanthocyclus	albatrossis		1
		Belliidae	Acanthocyclus	hassleri		1
	Bythograeoidea	Bythograeidae	Austinograea	sp1and2		1
		Bythograeidae	Austinograea	hourdezi		1
		Bythograeidae	Bythograea	laubieri		1
		Bythograeidae	Bythograea	microps		1
		Bythograeidae	Gandalfus	puia		1
	Calappoidea	Calappidae	Acanthocarpus	alexandri		1
		Calappidae	Calappa	calappa		1
		Calappidae	Calappa	philargius		1
		Calappidae	Cycloes	granulosa		1
		Calappidae	Mursia	sp1		1
		Calappidae	Mursia	sp2		1
		Matutidae	Ashtoret	lunaris
		Matutidae	Matuta	planipes
		Matutidae	Matuta	sp
	Cancroidea	Cancridae	Anatolikos	japonicus		0.95	0.05
		Cancridae	Cancer	borealis		0.95	0.05
		Cancridae	Cancer	pagurus		0.95	0.05
		Cancridae	Metacarcinus	magister		0.95	0.05
	Carpilioidea	Carpiliidae	Carpilius	convexus		1
		Carpiliidae	Carpilius	corallinus		1
		Carpiliidae	Carpilius	maculatus		1
	Cheiragonoidea	Cheiragonidae	Telmessus	cheiragonus1and2
	Corystoidea	Corystidae	Corystes	cassivelaunus		1
		Corystidae	Gomeza	bicornis		1
		Corystidae	Jonas	distinctus		1
	Dairoidea	Dacryopilumnidae	Dacryopilumnus	rathbunae		1
		Dairidae	Daira	americana		1
		Dairidae	Daira	perlata		1
	Dorippoidea	Dorippidae	Dorippe	quadridens		0.9						0.1
		Dorippidae	Heikeopsis	japonica		0.9						0.1
		Dorippidae	Paradorippe	australiensis		0.9						0.1
		Dorippidae	Paradorippe	granulata		0.9						0.1
		Ethusidae	Ethusina	abyssicola		1
		Ethusidae	Ethusa	sexdentata		1
		Ethusidae	Parethusa	sp		1
	Eriphioidea	Dairoididae	Dairoides	kusei		1
		Eriphiidae	Eriphia	scabricula		0.1	0.9
		Eriphiidae	Eriphia	smithii		0.1	0.9
		Eriphiidae	Eriphia	verrucosa		0.1	0.9
		Hypothalassiidae	Hypothalassia	armata		1
		Menippidae	Menippe	rumphii			1
		Menippidae	Myomenippe	fornasinii			1
		Menippidae	Myomenippe	hardwickii			1
		Oziidae	Epixanthus	frontalis		0.25	0.75
		Oziidae	Epixanthus	sp		0.25	0.75
		Oziidae	Epixanthus	tenuidactylos		0.25	0.75
		Oziidae	Lydia	annulipes		0.25	0.75
		Oziidae	Ozius	reticulatus		0.25	0.75
		Oziidae	Ozius	rugulosus		0.25	0.75
		Platyxanthidae	Danielethus	patagonicus		1
		Platyxanthidae	Homalaspis	plana		1
		Platyxanthidae	Otmaroxanthus	balboai		1
		Platyxanthidae	Platyxanthus	orbignyi		1
	Gecarcinucoidea	Gecarcinucidae	Barytelphusa	cunicularis										0.9	0.03	0.07
		Gecarcinucidae	Barytelphusa	sp										0.9	0.03	0.07
		Gecarcinucidae	Ceylonthelphusa	sp										0.9	0.03	0.07
		Gecarcinucidae	Gubernatoriana	gubernatoris										0.9	0.03	0.07
		Gecarcinucidae	Parathelphusa	pantherina										0.9	0.03	0.07
		Gecarcinucidae	Parathelphusa	pantherina_ourdata										0.9	0.03	0.07
		Gecarcinucidae	Somanniathelphusa	sp										0.9	0.03	0.07
		Gecarcinucidae	Somanniathelphusa	zanklon										0.9	0.03	0.07
		Gecarcinucidae	Spiralothelphusa	senex										0.9	0.03	0.07
		Gecarcinucidae	Syntripsa	flavichela										0.9	0.03	0.07
	Goneplacoidea	Acidopsidae	Acidops	fimbriatus		1
		Acidopsidae	Acidops	sp		1
		Chasmocarcinidae	Chasmocarcinus	chacei		0.9							0.1
		Chasmocarcinidae	Chasmocarcinus	mississippiensis		0.9							0.1
		Chasmocarcinidae	Megaesthesius	yokoyai		0.9							0.1
		Conleyidae	Conleyus	sp		1
		Euryplacidae	Eucrate	alcocki		1
		Euryplacidae	Eucrate	crenata		1
		Euryplacidae	Eucrate	sp		1
		Euryplacidae	Frevillea	barbata		1
		Goneplacidae	Carcinoplax	longimanus		1
		Goneplacidae	Carcinoplax	purpurea		1
		Goneplacidae	Neogoneplax	renoculis		1
		Goneplacidae	Pycnoplax	suruguensis		1
		Mathildellidae	Mathidella	rubra		1
		Progeryonidae	Rhadinoplax	micropthalmus		1
		Scalopidiidae	Scalopidia	spinosipes		1
		Vultocinidae	Vultocinus	anfractus		1
	Hymenosomatoidea	Hymenosomatidae	Amarinus	paralacustris		0.15	0.5	0.1				0.2	0.05
		Hymenosomatidae	Elamena	producta		0.15	0.5	0.1				0.2	0.05
		Hymenosomatidae	Halicarcinus	cookii		0.15	0.5	0.1				0.2	0.05
		Hymenosomatidae	Halicarcinus	innominatus		0.15	0.5	0.1				0.2	0.05
		Hymenosomatidae	Hymenosoma	orbiculare		0.15	0.5	0.1				0.2	0.05
		Hymenosomatidae	Neorhynchoplax	bovis		0.15	0.5	0.1				0.2	0.05
	Leucosioidea	Iphiculidae	Iphiculus	convexus		1
		Leucosiidae	Arcania	cornuta		1
		Leucosiidae	Ebalia	tuberculosa		1
		Leucosiidae	Praebebalia	longidactyla		1
		Leucosiidae	Pyrhila	carinata		1
		Leucosiidae	Pyrhila	sp		1
		Leucosiidae	Randallia	bulligera		1
		Leucosiidae	Tokoyo	eburnea		1
		Leucosiidae	Urashima	pustuloides		1
	Majoidea	Epialtidae	Doclea	canalifera		1
		Epialtidae	Doclea	canalifera2		1
		Epialtidae	Hyastenus	sp		1
		Epialtidae	Leptopisa	setirostris		1
		Epialtidae	Leptopisa	setirostris_ourdata		1
		Epialtidae	Libinia	sp		1
		Epialtidae	Macrocoeloma	camptocerum		1
		Epialtidae	Notolopas	mexicanus		1
		Epialtidae	Pisoides	edwardsii		1
		Epialtidae	Pugettia	nipponensis		1
		Epialtidae	Pugettia	sp		1
		Epialtidae	Rochinia	sp		1
		Epialtidae	Stenocionops	ovatus		1
		Epialtidae	Taliepus	dentatus		1
		Epialtidae	Tiarinia	sp		1
		Inachidae	Coryrhynchus	riisei		1
		Inachidae	Ericerodes	veleronis		1
		Inachoididae	Aepinus	septemspinosus		1
		Inachoididae	Anasimus	latus		1
		Inachoididae	Arachnopsis	filipes		1
		Inachoididae	Collodes	granosus		1
		Inachoididae	Inachoides	laevis		1
		Majidae	Maiopsis	panamensis		1
		Majidae	Maja	brachydactyla		1
		Majidae	Maja	squinado		1
		Majidae	Schizophrys	aspera		1
		Mithracidae	Ala	cornuta		1
		Mithracidae	Microphrys	branchialis		1
		Mithracidae	Mithraculus	coryphe		1
		Mithracidae	Mithraculus	forceps		1
		Mithracidae	Mithrax	hispidus		1
		Mithracidae	Pitho	aculeata		1
		Mithracidae	Teleophrys	ornatus		1
		Mithracidae	Thoe	erosa		1
		Oregoniidae	Chionoecetes	tanneri		1
		Oregoniidae	Hyas	araneus		1
		Oregoniidae	Hyas	lyratus		1
		Oregoniidae	Oregonia	gracilis		1
	Orithyioidea	Orithyiidae	Orithyia	sinica		1
	Parthenopoidea	Parthenopidae	Cryptopodia	fornicata		1
		Parthenopidae	Leiolambrus	punctatissimus		1
		Parthenopidae	Ochtholambrus	excavatus		1
		Parthenopidae	Parthenope	longimanus		1
		Parthenopidae	Rhinolambrus	sp		1
	Pilumnoidea	Galenidae	Galene	bispinosa		1
		Pilumnidae	Danielum	ixbauchac		1
		Pilumnidae	Heteropanope	glabra		1
		Pilumnidae	Lobopilumnus	agassizii		1
		Pilumnidae	Pilumnus	dasypodus		1
		Pilumnidae	Pilumnus	longicornis		1
		Pilumnidae	Pilumnus	vespertilio		1
		Pilumnidae	Tiaramedon	spinosum		1
		Tanaochelidae	Tanaocheles	bidentata		1
	Portunoidea	Carcinidae	Carcinus	maenas		0.9	0.1
		Carcinidae	Parathranites	orientalis		1
		Carcinidae	Portumnus	latipes		0.9	0.1
		Geryonidae	Chaceon	mediterraneus		1
		Geryonidae	Chaceon	sp		1
		Geryonidae	Raymanninus	schmitti		1
		Ovalipidae	Ovalipes	iridescens		1
		Ovalipidae	Ovalipes	punctatus		1
		Ovalipidae	Ovalipes	stephensoni		1
		Polybiidae	Bathynectes	longispina		1
		Polybiidae	Liocarcinus	corrugatus		1
		Polybiidae	Necora	puber		1
		Portunidae	Charybdis	feriata		0.99						0.01
		Portunidae	Portunus	pelagicus		0.99						0.01
		Portunidae	Portunus	sayi		0.99						0.01
		Portunidae	Scylla	paramamosain		0.99						0.01
		Portunidae	Thranita	prymna		0.99						0.01
		Thiidae	Thia	scutellata1and2		1
	Potamoidea	Deckiniidae	Seychellum	alluaudi									0.8	0.15	0.05
		Potamidae	Cryptopotamon	anacoluthon									0.4	0.4	0.2
		Potamidae	Isolapotamon	griswoldi									0.4	0.4	0.2
		Potamidae	Johora	tiomanensis									0.4	0.4	0.2
		Potamidae	Nanhaipotamon	hongkongense									0.4	0.4	0.2
		Potamidae	Potaman	fluviatile									0.4	0.4	0.2
		Potamidae	Potaman	persicum									0.4	0.4	0.2
		Potamonautidae	Platythelphusa	armata									0.8	0.15	0.05
		Potamonautidae	Potamonautes	perlatus									0.8	0.15	0.05
		Potamonautidae	Rotundopotamonautes	subukia									0.8	0.15	0.05
	Pseudocarcinoidea	Pseudocarcinidae	Pseudocarcinus	gigas		1
		Pseudocarcinidae	Pseudocarcinus	gigas_ourdata		1
	Pseudothelphusoidea	Epiloboceridae	Epilobocera	gilmanii										1
		Epiloboceridae	Epilobocera	sinuatifrons										1
		Pseudothelphusidae	Potamocarcinus	sp										0.3	0.5	0.2
		Pseudothelphusidae	Ptychophallus	montanus										0.3	0.5	0.2
		Pseudothelphusidae	Ptychophallus	sp										0.3	0.5	0.2
		Pseudothelphusidae	Raddaus	orestrius										0.3	0.5	0.2
	Pseudozioidea	Pilumnoididae	Pilumnoides	nudifrons		1
		Pseudoziidae	Euryozius	camachoi		1
		Pseudoziidae	Pseudozius	caystrus		1
	Retroplumoidea	Retroplumidae	Retropluma	denticulata		1
	Trapezioidea	Tetraliidae	Tetralia	glaberrima		1
		Trapeziidae	Philippicarcinus	oviformis		1
		Trapeziidae	Trapezia	digitalis		1
		Trapeziidae	Trapezia	rufopunctata		1
		Trapeziidae	Trapezia	septata		1
		Trapeziidae	Trapezia	tigrina		1
	Trichodactyloidea	Trichodactylidae	Fredilocarcinus	apyratii									0.7	0.3
		Trichodactylidae	Trichodactylus	dentatus									0.7	0.3
		Trichodactylidae	Valdivia	serrata									0.7	0.3
	Trichopeltarioidea	Trichopeltariidae	Trichopeltarion	nobile		1
	Xanthoidea	Panopeidae	Acantholobulus	bermudensis		0.98						0.02
		Panopeidae	Dyspanopeus	sayi		0.98						0.02
		Panopeidae	Eurytium	limosum		0.98						0.02
		Panopeidae	Glyptoplax	smithii		0.98						0.02
		Panopeidae	Hexapanopeus	angustifrons		0.98						0.02
		Panopeidae	Malacoplax	californiensis		0.98						0.02
		Panopeidae	Neopanope	packardii		0.98						0.02
		Panopeidae	Panopeus	herbstii		0.98						0.02
		Panopeidae	Rhithropanopeus	harrisii		0.98						0.02
		Pseudorhombilidae	Lophoxanthus	lamellipes		1
		Pseudorhombilidae	Micropanope	sculptipes		1
		Pseudorhombilidae	Nanoplax	xanthiformis		1
		Pseudorhombilidae	Panoplax	depressa		1
		Pseudorhombilidae	Pseudorhombila	quadridentata		1
		Pseudorhombilidae	Thalassoplax	angusta		1
		Pseudorhombilidae	Trapezioplax	tridentata		1
		Xanthidae	Actaea	bifrons		1
		Xanthidae	Actaeodes	cf tomentosus		1
		Xanthidae	Allactaea	lithostrota		1
		Xanthidae	Atergatis	floridus		1
		Xanthidae	Atergatis	integerrimus		1
		Xanthidae	Carpoporus	papulosus		1
		Xanthidae	Cataleptodius	floridanus		1
		Xanthidae	Cyclodius	obscurus		1
		Xanthidae	Demania	scaberrima		1
		Xanthidae	Edwardsium	lobipes		1
		Xanthidae	Epistocavea	mururoa		1
		Xanthidae	Lybia	tessellata		1
		Xanthidae	Novactaea	bella		1
		Xanthidae	Palapedia	cf nitida		1
		Xanthidae	Paractaea	sp		1
		Xanthidae	Paraxanthus	barbiger		1
		Xanthidae	Pilodius	areolatus		1
		Xanthidae	Platyactaea	dovii		1
		Xanthidae	Williamstimpsonia	denticulatus		1
		Xanthidae	Xanthias	canaliculatus		1
		Xanthidae	Xantho	pilipes		1
		Xanthidae	Xanthodius	cooksoni		1
		Xanthidae	Xanthodius	sternberghii1and2		1
