## Supplementary material for "Convergent adaptation of true crabs (Decapoda: Brachyura) to a gradient of terrestrial environments": Table S7

### Sheet: Sheet1
Figure 2 #	Figure 4 #	Superfamily	Family	Genus species
1		Dromioidea	Dromiidae	Dromia sp
2		Homoloidea	Homolidae	Homola sp
3		Raninoidea	Raninidae	Raninoides benedicti
4		Cyclodorippoidea	Cymonomidae	Cymonomoides sp
5	1	Hymenosomatoidea	Hymenosomatidae	Elamena soonthronkitti
6	2	Potamoidea	Potamidae	Geothelphusa nanao
7	3	Gecarcinucoidea	Gecarcinucidae	Terrathelphusa kuhlii
8	5	Ocypodoidea	Ocypodidae	Leptuca oerstedi
9		Pinnotheroidea	Pinnotheridae	Austrotheres pregenzeri
10		Cryptochiroidea	Cryptochiridae	Lithoscaptus semperi
11	6	Grapsoidea	Grapsidae	Grapsus grapsus
12		Retroplumoidea	Retroplumidae	Retropluma sp
13	12	Pseudothelphusoidea	Pseudothelphusidae	Melothelphusa dardanelosensis
14		Orithyoidea	Orithyiidae	Orithyia sinica
15	13	Trichodactyloidea	Trichodactylidae	Dilocarcinus septemdentatus
16		Bellioidea	Belliidae	Bellia picta
17		Majoidea	Epialtidae	Oxypleurodon alisae
18		Pseudocarcinoidea	Pseudocarcinidae	Pseudocarcinus gigas
19		Dairoidea	Dairidae	Daira perlata
20		Carpilioidea	Carpiliidae	Carpilius convexus
21	18	Portunoidea	Portunidae	Callinectes sapidus
22		Parthenopoidea	Parthenopidae	Parthenope longimanus
23		Aethroidea	Aethridae	Hepatella amica
24		Calappoidea	Matutidae	Matuta planipes
25		Corystoidea	Corystidae	Corystes sp
26		Cheiragonoidea	Cheiragonidae	Erimacrus isenbeckii
27	16	Cancroidea	Cancridae	Cancer pagurus
28	17	Dorippoidea	Dorippidae	Dorippe quadridens
29		Leucosioidea	Leucosiidae	Persephona mediterranea
30		Bythograeoidea	Bythograeidae	Gandalfus puia
31		Trichopeltarioidea	Trichopeltariidae	Podocatactes hamifer
32		Goneplacoidea	Euryplacidae	Eucrate tripunctata
33	19	Eriphioidea	Eriphiidae	Eriphia gonagra
34		Trapezioidea	Trapeziidae	Trapezia septata
35		Pseudozioidea	Pseudoziidae	Pseudozius caystrus
36		Pilumnoidea	Pilumnidae	Tiaramedon spinosum
37		Xanthoidea	Xanthidae	Neoxanthias michelae
	4	Grapsoidea	Glyptograpsidae	Platychirograpsus spectabilis
	7	Grapsoidea	Plagusiidae	Plagusia depressa
	8	Ocypodoidea	Mictyridae	Mictyris sp
	9	Grapsoidea	Gecarcinidae	Cardisoma crassum
	10	Ocypodoidea	Dotillidae	Dotilla wichmanni
	11	Grapsoidea	Sesarmidae	Aratus pisonii
	14	Goneplacoidea	Chasmocarcinidae	Australocarcinus kanaka
	15	Eriphioidea	Menippidae	Menippe mercenaria
	20	Eriphioidea	Oziidae	Ozius reticulatus
	21	Xanthoidea	Panopeidae	Rhithropanopeus harrisii
