## Supplementary material for "Convergent adaptation of true crabs (Decapoda: Brachyura) to a gradient of terrestrial environments": Table S8

### Sheet: Sheet1
Clade	Direction of change	DIC			Mean threshold liability						Mean parameters
		BM	OU	Lambda	G0	G1	G2	G3	G4	G5	Alpha	Log likelihood
all	Marine to terrestrial	4657	1440.03	4742.27	0	1.7	7.57	61.75	153.84	infinity	0.1	-1766.04
all	Marine to freshwater	4626.54	4616.71	4719.74	0	0.69	7.7	67.06	143.21	infinity	0.0058	-1974.52
Hymenosomatidae	Freshwater to terrestrial	NA	NA	NA	0	1.6	7.75	81.94	177.3	infinity	0.0089	-145.72
Hymenosomatidae	Terrestrial to freshwater	NA	NA	NA	0	25.44	62.55	108.9	186.98	infinity	1152.97	109.71
Sesarmidae	Terrestrial to freshwater	NA	NA	NA	0	0.46	0.91	41.19	104.66	infinity	894.27	36.49
Sesarmidae	Freshwater to terrestrial	NA	NA	NA	0	29.74	68.17	110.18	186.35	infinity	996.6	42.53
