## Supplementary material for "Convergent adaptation of true crabs (Decapoda: Brachyura) to a gradient of terrestrial environments": Table S1

### Sheet: Sheet1
Pathway	Grade	Figure 1 images	Figure 4 (outer ring), S21 color	Figure 4, S22, S24 color	Usual habitat	(Some) other characteristics
NA	0	A-E	Sky blue	Sky blue	Fully marine	NA
Marine/direct	1	J	Orange	Bluish purple	Lower intertidal	Weak osmoregulation
Marine/direct	2	I	Orange	Magenta	Upper intertidal	Facultative strong osmoregulation
Marine/direct	3	H	Orange	Pinkish red	Beaches	Alternative respiratory structures; obligate fossoriality with wet burrows; derived ammoniotely; obligate strong osmoregulation; water-wicking setae
Marine/direct	4	G	Orange	Light orange	Coastal forest/jungle	Accelerated planktonic larval development; migratory larval export strategy; nocturnality
Marine/direct	5	F	Orange	Orange	Coastal forest/jungle	Fossoriality with dry burrows; posterior coxal setal tufts or pterygostomial setae; extended full-immersion fatal
Freshwater/indirect	1	O	Yellow	Deep purple	Estuarine	Facultative strong osmoregulation; amphidromy
Freshwater/indirect	2	N	Yellow	Navy blue	Freshwater	Obligate strong osmoregulation; lecithotrophic larvae with abbreviated development
Freshwater/indirect	3	M	Yellow	Bluish green	Riverbank	Alternative respiratory structures; obligate fossoriality with wet burrows; derived ammoniotely
Freshwater/indirect	4	L	Yellow	Yellowish green	Coastal forest/jungle	Migratory larval export strategy; nocturnality
Freshwater/indirect	5	K	Yellow	Yellow	Coastal forest/jungle	Lecithotrophic larvae with direct development; some maternal care
