## Supplementary material for "Convergent adaptation of true crabs (Decapoda: Brachyura) to a gradient of terrestrial environments": Table S3

### Sheet: Latest
Calibration	Infraorder	Placement	Superfamily	Family	Genus & species	Taxon author	Museum & Country	Specimen type	Specimen #	Type of fossil	System	Epoch	Age	Soft Max (Ma)	Min (Ma)
1	Anomura	Crown	Galatheoidea	Porcellanidae	Vibrissalana jurassica	Robins and Klompmaker, 2019	Naturhistorisches Museum Wien, Vienna, Austria	holotype	NHMW 2007z0149/0405	a somewhat complete dorsal carapace	Jurassic	Upper	Tithonian	191.8	145
3	Brachyura	Crown	Dromioidea	Dynomenidae	Graptocarcinus muiri	Stenzel, 1944	Bureau of Economic Geology, University of Texas at Austin, USA	holotype	BEG00021288.000	a large and complete dorsal carapace	Cretaceous	Lower	Albian	191.8	100.5
2	Brachyura	Crown	Dromioidea	Dromiidae	Dromiopsis gigas	Forir, 1887	Mineral collections of the Université de Liège, Belgium	holotype	4936	A large, fragmented dorsal carapace in volume, right side	Cretaceous	Upper	Cenomanian	191.8	93.9
4	Brachyura	Stem	Homoloidea	Homolidae	Doerflesia omata	Fedmann and Schweitzer, 2009	Naturhistorisches Museum Wien (NHMW)	holotype	2007z0149/0015	a small dorsal carapace nearly complete	Jurassic	Upper	Tithonian	191.8	145
5	Brachyura	Stem	Palaeocorystoidea	Palaeocorystidae	Joeranina kerri	Luque et al. 2012	Museo Geológico José Royo y Gómez, Colombian Geological Survey	holotype	IGM p881128	a nearly complete dorsal carapace	Cretaceous	Lower	Aptian (upper)	191.8	113
6	Brachyura	Stem	Raninoidea	Lyreididae	Marylyreidus punctatus	(Rathbun, 1935, as Notopocorystes)	University of Texas	holotype	Coll. No. 210	a nearly complete dorsal carapace in volume	Cretaceous	Lower	Albian (upper)	191.8	100.5
7	Brachyura	Crown	Cyclodorippoidea	Cymonomidae	Cymonomus primitivus	Müller and Collins, 1991	Természcttudományi Múzeum, Föld-és oslénytar, VIII Muzeum krt. 14-16, H-1088 Budapest, Hungary	holotype	EK-10.1 [M.91-135]	a partial dorsal carapace	Paleogene	Eocene	upper (Priabonian)	191.8	33.9
8	Brachyura	Crown	Potamoidea	Potamidae	Alontecarcinus buratoi	De Angeli and Caporiondo, 2019	Museo di Storia Naturale di Verona, Italy	holotype	IGVR 19.38	a complete dorsal carapace	Paleogene	Eocene	upper (Bartonian)	100.9	37.71
9	Brachyura	Crown	Ocypodoidea	Ocypodidae	Afruca miocenica	(Artal, 2008, as Uca).	Museo Geológico del Seminario de Barcelona (MGSB), Catalonia, Spain.	holotype	MGSB 68653	a complete and well-preserved dorsal carapace	Neogene	Miocene	lower Middle (Langhian)	100.9	13.82
10	Brachyura	Crown	Pinnotheroidea	Pinnotheridae	Pinnixa sp.	n/a (reported in Luque et al., 2017)	Invertebrate Paleontology collections, Florida Museum of Natural History	specimen	UF 115397	a complete dorsal carapace	Neogene	Miocene	upper Lower (lowermost Burdigalian)	100.9	18.7
11	Brachyura	Crown	Grapsoidea	Percnidae	Percnon santurbanensis	Ceccon and De Angeli, 2019	Museo Civico "D. Dal Lago" di Valdagno (MCV), Vicenza, northern Italy	holotype	MCV.19/02	a complete dorsal carapace	Paleogene	Oligocene	lower (Rupelian)	100.9	27.82
12	Brachyura	Crown	Grapsoidea	Grapsidae	Pachygrapsus hungaricus	Müller, 1974	Hungarian Natural History Museum, Department of Earth Sciences and Palaeontology	holotype	HNHM 2004.163.1	a nearly complete dorsal carapace	Neogene	Miocene	Middle (upper Badenian)	100.9	12.7
13	Brachyura	Crown	Grapsoidea	Varunidae	Brachynotus corallinus	Beschin, Busulini, De Angeli & Tessier, 2007	Museo di Archeologia e Scienze Naturali “G. Zannato” di Montecchio Maggiore, Vicenza, northern Italy	holotype	MCZ 1794	a nearly complete dorsal carapace	Paleogene	Eocene	lower (Ypresian)	100.9	47.8
14	Brachyura	Crown	Grapsoidea	Gecarcinidae	Cardisoma guanhumi	Latreille, in Latreille, Le Peletier, Serville & Guérin, 1828	NCB – Naturalis, Leiden, The Netherlands	specimen	NNM RGM 544 482	a large and mostly complete right chela preserving the dactylus and pollex	Quaternary	Pleistocene	Upper	100.9	0.0117
15	Brachyura	Crown	Grapsoidea	Sesarmidae	indet	Serrano-Sánchez et al. 2016	Museo de Paleontología “Eliseo Palacios Aguilera” (Secretaría de Medio Ambiente e Historia Natural), Calzada de los Hombres Ilustres s/n, Tuxtla Gutiérrez, Chiapas, Mexico	specimens	IHNFG-4969, IHNFG-4970, IHNFG-4991, IHNFG-4992, IHNFG-5555,	nine specimens between complete dorsal and ventral carapaces and disarticulated pereopods	Neogene	Miocene	Lower (Aquitanian)	100.9	23
16	Brachyura	Crown	Pseudothelphusioidea	Pseudothelphusidae	indet	n/a (reported in Luque et al., 2019)	To be assigned	specimen	to be assigned	a complete dorsal and ventral carapace and appendages in 3D	Neogene	Miocene	upper Lower (middle Burdigalian)	100.9	17.93
17	Brachyura	Crown	Trichodactyloidea	Trichodactylidae	indet	n/a (reported in Klaus et al. 2017)	Museo de Historia Natural de la Universidad Nacional Mayor San Marcos de Lima (MUSM), Peru	specimen	CTA 47 (1 specimen), and CTA 66 (two specimens)	a small pollex (CTA 47), and a very small dactylus and a small pollex (CTA 66)	Paleogene	Eocene	middle to upper (Lutetian–Bartonian/Barrancan)	100.9	40.94
18	Brachyura	Crown	Majoidea	Epialtidae + Mithracidae	Micippa antiqua	Beschin, De Angeli, and Checchi, 2001	Museo Civico “G. Zannato” di Montecchio Maggiore, Vicenza, northern Italy	holotype	I.G. 286477	a complete dorsal carapace	Paleogene	Oligocene	lower (Rupelian)	100.9	27.82
19	Brachyura	Stem	Portunoidea	Eogeryonidae	Eogeryon elegius	Ossó, 2016	Museu de Geologia de Barcelona	holotype	MGB 69151	a complete dorsal and ventral carapae in volume with cheloped associated	Cretaceous	Cenomanian	upper	100.9	93.9
20	Brachyura	Crown	Portunoidea	Geryonidae	Chaceon helmstedtense	(Bachmayer and Mundlos, 1968, as Coeloma ?)	Mundlos collection, geological-palaeontological collections of the Natural History Museum at Vienna, Austria	holotype	1968/773/2	a complete dorsal carapace in volume with chelipeds and legs preserved	Paleogene	Oligocene	lower (Rupelian)	97	27.82
21	Brachyura	Crown	Portunoidea	Portunidae: Thalamitinae	Lessinithalamita gioiae	De Angeli and Ceccon, 2015	Museo Civico di Valdagno, Italy	holotype	MCV14/15	a fairly complete dorsal carapace	Paleogene	Eocene	lower (middle-upper Ypresian)	97	47.8
22	Brachyura	Crown	Portunoidea	Polybiidae	Liocarcinus heintzi	Schweitzer and Feldmann, 2010	Muséum national d’Histoire naturelle, Paris	holotype	MNHN R03778	a well-preserved dorsal carapace	Paleogene	Oligocene	lower (Rupelian)	97	27.82
23	Brachyura	Crown	Parthenopoidea	Parthenopidae + Dairoididae	Aragolambrus collinsi	Ferratges, Zamora, and Aurell, 2019	Palaeontological collection of the Museo de Ciencias Naturales de la Universidad de Zaragoza	holotype	MPZ-2019/211	a nearly complete dorsal carapace with chelipeds associated	Paleogene	Eocene	lower (middle Ypresian/lower-middle Ilerdian)	100.9	53.02
24	Brachyura	Crown	Calappoidea	Calappidae	Calappa zinsmeisteri	Feldmann and Wilson, 1988	Smithsonian Institution, National Museum of Natura History (NMHN), USA	holotype	USNM 404877	claws only	Paleogene	Eocene	upper	100.9	33.9
25	Brachyura	Crown	Cancroidea	Cancridae	Anatolikos undecimspinosus	Schweitzer et al. 2006	Museo de Historia Natural, Universidad Autónoma de Baja California Sur, La Paz, Baja California Sur, México (MHN-UABCS)	holotype	MHN-UABCS/Ba12-9	a partially preserved dorsal left carapae	Paleogene	Eocene	middle	100.9	41.2
26	Brachyura	Crown	Dorippoidea	indet	Bartethusa hepatica	Quayle and Collins. 1981	Palaeontological Department, London's Natural History Museum (formerly British Museum (Natural History)), England	holotype	BM In.61704	a well-preserved dorsal carapace	Paleogene	Eocene	lower (Ypresian)	100.9	37.71
27	Brachyura	Crown	Leucosioidea	Leucosiidae	Typilobus alponensis	Beschin, De Angeli, and Zorzin, 2009	Museo di Storia Naturale di Verona	holotype	IGVR78539	a complete dorsal carapace in volume	Paleogene	Eocene	lower (Ypresian)	100.9	47.8
28	Brachyura	Crown	Goneplacoidea	Euryplacidae	Chirinocarcinus wichmanni	(Feldmann et al., 1995, as ?Glyphithyreus)	Geology Collections at National University of La Pampa, Santa Rosa, La Pampa, Argentina	holotype	GHUNLPam 70 15	a nearly complete dorsal carapace	Paleogene	Paleocene	lower (Danian)	100.9	61.6
29	Brachyura	Crown	Eriphioidea	Eriphiidae	Eriphia verrucosa	(Forskål, 1775) (reported in Betancort et al. 2014)	indet.	specimen	indet.	a single left cheliped fragment with palm and pollex	Neogene	Miocene	Upper (Messinian?)	100.9	4.1
30	Brachyura	Crown	Trapezioidea	Trapeziidae	Archaeotetra lessinea	De Angeli and Ceccon, 2013	Museo Civico “D. Dal Lago” of Valdagno (Vicenza) (MCV)	holotype	MCV 12/05-I.G.360311	a complete dorsal carapace	Paleogene	Eocene	lower (middle-upper Ypresian)	100.9	47.8
31	Brachyura	Crown	Eriphioidea	Oziidae	Ozius collinsi	Karasawa, 1992	Mizunami Fossil Museum (Yamanouchi, Mizunami, Japan)	holotype	MFM39001	a complete dorsal carapace	Neogene	Miocene	lowermost Middle	100.9	13.82
32	Brachyura	Crown	Pilumnoidea	Pilumnidae	Glabropilumnus trispinosus	Beschin, Busulini, and Tessier in Beschin et al., 2016	Museo di Storia naturale di Verona	holotype	VR 94508	a complete dorsal carapace in volume	Paleogene	Eocene	lower (Ypresian)	100.9	47.8
33	Brachyura	Crown	Goneplacoidea	Goneplacidae	Carcinoplax temikoensis	Feldmann and Maxwell, 1990	New Zealand Geological Survey, Lower Hutt, New Zealand	holotype	AR 1943	a complete dorsal carapace and a cheliped	Paleogene	Eocene	upper (Kaiatan or Runangan)	100.9	34.6
34	Brachyura	Crown	Xanthoidea	Pseudorhombilidae	Pseudorhombila patagonica	Glaessner, 1933	Collections of the British Museum	holotype	In. 28031	a complete dorsal carapace	Neogene	Miocene	indet.	100.9	5.33
35	Brachyura	Crown	Xanthoidea	Panopeidae	Panopeus incisus	Beschin, Busulini, De Angeli, and Tessier, 2007	Museo di Archeologia e Scienze Naturali “G. Zannato” di Montecchio Maggiore, Vicenza, northern Italy	holotype	MCZ 2009	a nearly complete dorsal carapace	Paleogene	Eocene	lower (Ypresian)	100.9	47.8
36	Brachyura	Crown	Xanthoidea	Xanthidae	Phlyctenodes edwardsi	Beschin, Busulini, Tessier, and Zorzin, 2016	Museo di Storia naturale di Verona	holotype	VR 94284	a complete dorsal carapace	Paleogene	Eocene	lower (Ypresian)	100.9	47.8
